# FRAME-tags: genetically encoded fluorescent markers for multiplexed barcoding and time-resolved tracking of live cells

**DOI:** 10.1101/2021.04.09.436507

**Authors:** Andrew V. Anzalone, Miguel Jimenez, Virginia W. Cornish

**Author notes:** These authors contributed equally to this work (Andrew V. Anzalone, Miguel Jimenez). Correspondence: Andrew V. Anzalone, Miguel Jimenez, or Virginia W. Cornish.

## Abstract

Cellular barcodes offer critical tools for tracking cellular identity in biological systems. Although genetically encoded fluorescent barcodes are ideal for real-time tracking, their scalability is constrained by the broad, overlapping emission spectra characteristic of fluorescent proteins (FPs). Here, we describe a palette of genetically encoded fluorescent barcodes called FRAME-tags, which break this scalability barrier by encoding barcode identity as unique FP expression ratios. FRAME-tags use −1 programmed ribosomal frameshifting RNA motifs to precisely control the translational output of multiple FPs from a single mRNA, leading to extremely narrow and resolvable ratios of the corresponding cellular fluorescence distributions. With this platform, we constructed 20 resolvable FRAME-tags in yeast using just two FPs, and further demonstrated that 100 or more distinguishable FRAME-tags could be made by the addition of a third FP. We used FRAME-tags to map the dynamic fitness landscape of yeast co-cultures, and to characterize the expression pattern of 20 yeast promoters in multiplex across diverse conditions. FRAME-tags offer a valuable new tool for cellular barcoding that enables time-resolved characterization of complex biological systems using widely available fluorescence detection techniques and a minimal number of spectral channels.
