## Supplementary Data 3 for "FRAME-tags: genetically encoded fluorescent markers for multiplexed barcoding and time-resolved tracking of live cells"

### Sheet: Sheet1
Frameshift efficientcy calculation
FS motif	mean normGFP	mean normRFP	GFP-baseline	RFP-baseline	raw RFP/GFP	frameshift eff.
FY251	147	20.2	-	-
fs-100 (IX)	61607	51546	61460	51525.8	0.838363	1
fs-30 (VIII)	75979	18845	75832	18824.8	0.248243	0.296105
fs-20 (VII)	55829	9399	55682	9378.8	0.168435	0.200909
fs-9.4 (VI)	58573	4627	58426	4606.8	0.0788485	0.0940505
fs-7.8 (V)	46316	3052	46169	3031.8	0.0656674	0.0783282
fs-4.2 (IV)	40621	1444	40474	1423.8	0.0351781	0.0419605
fs-3.3 (III)	32212	918	32065	897.8	0.0279994	0.0333977
fs-1.8 (II)	25809	401	25662	380.8	0.0148391	0.0177
fs-0.3 (I)	23220	80.6	23073	60.4	0.00261778	0.00312249
fractional overlap of the empirical cumulative density functions
	fs-0.3 (I)	fs-1.8 (II)	fs-3.3 (III)	fs-4.2 (IV)	fs-7.8 (V)	fs-9.4 (VI)	fs-20 (VII)	fs-30 (VIII)	fs-100 (IX)
fs-0.3 (I)	1	0.181464	0.019492	0.00314758	0.000131201	0.000169818	0.000223748	0.0001673	0.000262458
fs-1.8 (II)	0.181464	1	0.150042	0.0205383	0.00056708	0.000174769	0.000217788	0.000215314	0.000305416
fs-3.3 (III)	0.019492	0.150042	1	0.315469	0.00800935	0.00132239	0.000219724	0.00021725	0.000308127
fs-4.2 (IV)	0.00314758	0.0205383	0.315469	1	0.0634837	0.00630554	0.000395659	0.000217337	0.000308248
fs-7.8 (V)	0.000131201	0.00056708	0.00800935	0.0634837	1	0.270402	0.00665272	0.000699354	0.000354221
fs-9.4 (VI)	0.000169818	0.000174769	0.00132239	0.00630554	0.270402	1	0.0608775	0.00266997	0.000354788
fs-20 (VII)	0.000223748	0.000217788	0.000219724	0.000395659	0.00665272	0.0608775	1	0.0597214	0.000707419
fs-30 (VIII)	0.0001673	0.000215314	0.00021725	0.000217337	0.000699354	0.00266997	0.0597214	1	0.00826117
fs-100 (IX)	0.000262458	0.000305416	0.000308127	0.000308248	0.000354221	0.000354788	0.000707419	0.00826117	1
percent overlap
	fs-0.3 (I)	fs-1.8 (II)	fs-3.3 (III)	fs-4.2 (IV)	fs-7.8 (V)	fs-9.4 (VI)	fs-20 (VII)	fs-30 (VIII)	fs-100 (IX)
fs-0.3 (I)	100	18.1464	1.9492	0.314758	0.0131201	0.0169818	0.0223748	0.01673	0.0262458
fs-1.8 (II)	18.1464	100	15.0042	2.05383	0.056708	0.0174769	0.0217788	0.0215314	0.0305416
fs-3.3 (III)	1.9492	15.0042	100	31.5469	0.800935	0.132239	0.0219724	0.021725	0.0308127
fs-4.2 (IV)	0.314758	2.05383	31.5469	100	6.34837	0.630554	0.0395659	0.0217337	0.0308248
fs-7.8 (V)	0.0131201	0.056708	0.800935	6.34837	100	27.0402	0.665272	0.0699354	0.0354221
fs-9.4 (VI)	0.0169818	0.0174769	0.132239	0.630554	27.0402	100	6.08775	0.266997	0.0354788
fs-20 (VII)	0.0223748	0.0217788	0.0219724	0.0395659	0.665272	6.08775	100	5.97214	0.0707419
fs-30 (VIII)	0.01673	0.0215314	0.021725	0.0217337	0.0699354	0.266997	5.97214	100	0.826117
fs-100 (IX)	0.0262458	0.0305416	0.0308127	0.0308248	0.0354221	0.0354788	0.0707419	0.826117	100
