## Supplementary Data 4 for "FRAME-tags: genetically encoded fluorescent markers for multiplexed barcoding and time-resolved tracking of live cells"

### Sheet: Compiled Gate Statistics
Sensitivity
Gate sensitivity parameter	0.001	0.01	0.1	0.5	0.8	0.9	0.95	0.99	0.999
gate_FT0	0.00154246	0.0131999	0.120154	0.510614	0.786596	0.883613	0.938826	0.992832	0.999941
gate_FT1	0.000592452	0.00730691	0.0770978	0.467129	0.829749	0.942591	0.983569	0.996347	0.997097
gate_FT10	0.00125967	0.0104887	0.101468	0.489126	0.787835	0.891475	0.942698	0.991928	0.99874
gate_FT11	0.000815328	0.00861918	0.0838429	0.474967	0.830839	0.937511	0.976588	0.995127	0.998175
gate_FT12	0.000777745	0.00735866	0.0795892	0.459787	0.822415	0.939934	0.982371	0.996989	0.997727
gate_FT13	0.000851651	0.00918566	0.0883689	0.479297	0.813549	0.92029	0.964616	0.992842	0.998074
gate_FT15	0.00099395	0.0110091	0.107671	0.499233	0.793107	0.891044	0.940557	0.98884	0.999038
gate_FT16	0.000583348	0.00840826	0.0789532	0.466498	0.825358	0.939171	0.980971	0.997626	0.998391
gate_FT17	0.000723022	0.00831476	0.0813199	0.468458	0.823824	0.938503	0.980338	0.99769	0.998755
gate_FT2	0.000896468	0.00759136	0.0817884	0.46931	0.827916	0.939288	0.979686	0.995727	0.998665
gate_FT20	0.000664465	0.00726885	0.0850113	0.478999	0.829555	0.936312	0.97918	0.997966	0.999376
gate_FT21	0.00086905	0.00833498	0.0837053	0.471795	0.8222	0.935315	0.979301	0.998084	0.999447
gate_FT3	0.000510194	0.00714272	0.0816507	0.47032	0.83244	0.945017	0.98389	0.995447	0.996291
gate_FT4	0.000839127	0.00791177	0.0862103	0.480261	0.815772	0.920643	0.964637	0.993607	0.998422
gate_FT5	0.000959589	0.0106793	0.101995	0.500023	0.802619	0.899677	0.947904	0.99141	0.998824
gate_FT6	0.000729116	0.00807236	0.0871467	0.483664	0.818224	0.922297	0.964343	0.990903	0.998386
gate_FT7	0.000768418	0.00781865	0.0812026	0.462741	0.821304	0.939064	0.980597	0.996926	0.997848
gate_FT8	0.000899892	0.008379	0.0798304	0.463244	0.818802	0.934708	0.979023	0.99732	0.99848
gate_FT9	0.000658538	0.0082417	0.0850512	0.481651	0.820738	0.927261	0.972301	0.995789	0.998863
mean Sens	0.000838657	0.00870167	0.088003	0.477743	0.816992	0.925459	0.969547	0.994916	0.998449
SD Sens	0.000241586	0.00157858	0.0114586	0.013907	0.0142309	0.0195563	0.0156748	0.00275784	0.000835168
Max Sens	0.00154246	0.0131999	0.120154	0.510614	0.83244	0.945017	0.98389	0.998084	0.999941
Min Sens	0.000510194	0.00714272	0.0770978	0.459787	0.786596	0.883613	0.938826	0.98884	0.996291
Specificity
Gate sensitivity parameter	0.001	0.01	0.1	0.5	0.8	0.9	0.95	0.99	0.999
gate_FT0	1	0.999998	0.999977	0.999893	0.999779	0.999717	0.99966	0.999542	0.94741
gate_FT1	1	1	1	0.999998	0.999991	0.99999	0.999973	0.999597	0.961216
gate_FT10	1	1	1	0.999993	0.99998	0.999909	0.999268	0.970934	0.857565
gate_FT11	1	1	0.999999	0.999997	0.999995	0.999991	0.999988	0.999901	0.932997
gate_FT12	1	1	1	0.999993	0.999991	0.999989	0.999985	0.999974	0.95738
gate_FT13	1	1	0.999999	0.999994	0.999977	0.999949	0.999898	0.999504	0.913208
gate_FT15	1	1	0.999998	0.999993	0.999987	0.999978	0.999961	0.999651	0.838393
gate_FT16	1	1	1	1	0.999998	0.999993	0.99999	0.999966	0.985511
gate_FT17	1	1	0.999999	0.999998	0.999994	0.999993	0.99999	0.999949	0.91921
gate_FT2	1	1	1	0.999999	0.999999	0.999994	0.999978	0.999111	0.954117
gate_FT20	1	1	0.999995	0.999959	0.999896	0.999844	0.999744	0.997951	0.927898
gate_FT21	1	1	0.999999	0.999987	0.999956	0.999916	0.999836	0.993699	0.93345
gate_FT3	1	1	1	1	1	0.999999	0.999996	0.999891	0.961047
gate_FT4	1	1	0.999999	0.999996	0.999986	0.99997	0.999898	0.998497	0.890282
gate_FT5	1	1	0.999993	0.999957	0.999828	0.999487	0.998237	0.971901	0.883817
gate_FT6	1	1	1	0.999993	0.999977	0.999956	0.999922	0.999691	0.945286
gate_FT7	1	1	1	0.999999	0.999999	0.999997	0.999989	0.99935	0.936319
gate_FT8	1	1	1	0.999998	0.999995	0.999993	0.999991	0.999039	0.927049
gate_FT9	1	1	0.999998	0.999997	0.999993	0.999976	0.999937	0.999446	0.864295
mean Spec	1	1	0.999998	0.999987	0.999964	0.999929	0.999802	0.996189	0.922971
SD Spec	0	4.59017e-07	5.33181e-06	2.58646e-05	6.19624e-05	0.000127671	0.000417948	0.00884416	0.0395024
Max Spec	1	1	1	1	1	0.999999	0.999996	0.999974	0.985511
Min Spec	1	0.999998	0.999977	0.999893	0.999779	0.999487	0.998237	0.970934	0.838393
PPV
Gate sensitivity parameter	0.001	0.01	0.1	0.5	0.8	0.9	0.95	0.99	0.999
gate_FT0	1	0.998504	0.998111	0.997932	0.99723	0.996843	0.996432	0.99546	0.657977
gate_FT1	1	1	1	0.999915	0.999786	0.999791	0.999438	0.991686	0.553515
gate_FT10	1	1	1	0.999816	0.999674	0.998661	0.989891	0.721869	0.347804
gate_FT11	1	1	0.999769	0.999877	0.999883	0.999814	0.999742	0.997975	0.422437
gate_FT12	1	1	1	0.999696	0.999782	0.999745	0.999675	0.99946	0.527714
gate_FT13	1	1	0.999771	0.999746	0.999402	0.998812	0.997756	0.989471	0.35039
gate_FT15	1	1	0.999799	0.999849	0.999823	0.999733	0.999552	0.996169	0.362065
gate_FT16	1	1	1	1	0.999951	0.99985	0.999795	0.999275	0.765221
gate_FT17	1	1	0.999753	0.999914	0.999854	0.99985	0.999775	0.998914	0.369362
gate_FT2	1	1	1	0.999959	0.999977	0.999878	0.999552	0.98246	0.521198
gate_FT20	1	1	0.998817	0.998196	0.997361	0.996486	0.994499	0.95835	0.395744
gate_FT21	1	1	0.999764	0.999414	0.998896	0.998145	0.996543	0.884217	0.419982
gate_FT3	1	1	1	1	1	0.999979	0.99992	0.997758	0.553892
gate_FT4	1	1	0.999768	0.999834	0.999633	0.999306	0.997789	0.969227	0.302407
gate_FT5	1	1	0.998939	0.998609	0.996579	0.990931	0.971033	0.687517	0.348998
gate_FT6	1	1	1	0.999749	0.999491	0.999135	0.998544	0.99439	0.501907
gate_FT7	1	1	1	0.999958	0.999977	0.999939	0.999765	0.987029	0.437511
gate_FT8	1	1	1	0.999914	0.999878	0.99985	0.999816	0.98015	0.394448
gate_FT9	1	1	0.999531	0.999876	0.99983	0.999462	0.998647	0.988471	0.259847
mean PPV	1	0.999921	0.999685	0.999592	0.999316	0.998748	0.996745	0.953676	0.446969
SD PPV	0	0.00034318	0.000513683	0.000624132	0.00104711	0.00215049	0.00670792	0.0917661	0.126567
Max PPV	1	1	1	1	1	0.999979	0.99992	0.99946	0.765221
Min PPV	1	0.998504	0.998111	0.997932	0.996579	0.990931	0.971033	0.687517	0.259847
NPV
Gate sensitivity parameter	0.001	0.01	0.1	0.5	0.8	0.9	0.95	0.99	0.999
gate_FT0	0.908247	0.909221	0.918254	0.952816	0.97886	0.988358	0.993846	0.999275	0.999994
gate_FT1	0.954023	0.954318	0.957393	0.974948	0.991857	0.997239	0.999208	0.999824	0.999854
gate_FT10	0.929404	0.930011	0.936034	0.962599	0.98412	0.991813	0.995658	0.999368	0.999888
gate_FT11	0.953238	0.953586	0.956956	0.97487	0.991763	0.996941	0.998852	0.999761	0.999904
gate_FT12	0.954478	0.954764	0.957917	0.974863	0.991595	0.997141	0.999159	0.999856	0.999887
gate_FT13	0.955234	0.95559	0.958994	0.976159	0.99133	0.996275	0.998343	0.999664	0.999901
gate_FT15	0.915987	0.916759	0.924279	0.956045	0.981359	0.990096	0.994572	0.998976	0.999895
gate_FT16	0.954862	0.955199	0.958253	0.975387	0.991807	0.997131	0.999101	0.999888	0.999923
gate_FT17	0.954797	0.955125	0.958291	0.975435	0.991722	0.997095	0.999069	0.999891	0.999936
gate_FT2	0.952411	0.952714	0.956094	0.974145	0.991467	0.996973	0.998985	0.999786	0.99993
gate_FT20	0.95491	0.955194	0.958557	0.975973	0.99201	0.996999	0.999017	0.999904	0.999968
gate_FT21	0.954041	0.954369	0.957691	0.975165	0.9915	0.996891	0.999003	0.999907	0.999971
gate_FT3	0.953725	0.954018	0.957322	0.974931	0.991931	0.997338	0.999219	0.999779	0.999813
gate_FT4	0.954565	0.954872	0.958285	0.975839	0.9913	0.996234	0.998318	0.999695	0.999916
gate_FT5	0.941355	0.941892	0.946971	0.969764	0.987839	0.99378	0.996756	0.999449	0.999917
gate_FT6	0.947704	0.948068	0.952009	0.972277	0.990061	0.995727	0.998035	0.999498	0.999906
gate_FT7	0.952743	0.953061	0.956381	0.974024	0.991208	0.996984	0.999038	0.999847	0.999886
gate_FT8	0.954609	0.954934	0.958045	0.975091	0.99145	0.996902	0.999003	0.999872	0.999922
gate_FT9	0.954503	0.954833	0.958185	0.975873	0.991522	0.996543	0.998681	0.999799	0.999937
mean NPV	0.947412	0.947817	0.95189	0.971906	0.989721	0.995603	0.998098	0.999686	0.999913
SD NPV	0.0139998	0.0138153	0.0121505	0.00692796	0.00389714	0.00264304	0.0016499	0.000257206	4.13047e-05
Max NPV	0.955234	0.95559	0.958994	0.976159	0.99201	0.997338	0.999219	0.999907	0.999994
Min NPV	0.908247	0.909221	0.918254	0.952816	0.97886	0.988358	0.993846	0.998976	0.999813

### Sheet: s=0.001
	strain_FT3	strain_FT1	strain_FT0	strain_FT2	strain_FT4	strain_FT5	strain_FT6	strain_FT7	strain_FT8	strain_FT9	strain_FT10	strain_FT11	strain_FT12	strain_FT13	strain_FT15	strain_FT16	strain_FT17	strain_FT20	strain_FT21
gate_FT0	0	0	156	0	0	0	0	0	0	0	0	0	0	0	0	0	0	0	0
gate_FT1	0	30	0	0	0	0	0	0	0	0	0	0	0	0	0	0	0	0	0
gate_FT10	0	0	0	0	0	0	0	0	0	0	98	0	0	0	0	0	0	0	0
gate_FT11	0	0	0	0	0	0	0	0	0	0	0	42	0	0	0	0	0	0	0
gate_FT12	0	0	0	0	0	0	0	0	0	0	0	0	39	0	0	0	0	0	0
gate_FT13	0	0	0	0	0	0	0	0	0	0	0	0	0	42	0	0	0	0	0
gate_FT15	0	0	0	0	0	0	0	0	0	0	0	0	0	0	92	0	0	0	0
gate_FT16	0	0	0	0	0	0	0	0	0	0	0	0	0	0	0	29	0	0	0
gate_FT17	0	0	0	0	0	0	0	0	0	0	0	0	0	0	0	0	36	0	0
gate_FT2	0	0	0	47	0	0	0	0	0	0	0	0	0	0	0	0	0	0	0
gate_FT20	0	0	0	0	0	0	0	0	0	0	0	0	0	0	0	0	0	33	0
gate_FT21	0	0	0	0	0	0	0	0	0	0	0	0	0	0	0	0	0	0	44
gate_FT3	26	0	0	0	0	0	0	0	0	0	0	0	0	0	0	0	0	0	0
gate_FT4	0	0	0	0	42	0	0	0	0	0	0	0	0	0	0	0	0	0	0
gate_FT5	0	0	0	0	0	62	0	0	0	0	0	0	0	0	0	0	0	0	0
gate_FT6	0	0	0	0	0	0	42	0	0	0	0	0	0	0	0	0	0	0	0
gate_FT7	0	0	0	0	0	0	0	40	0	0	0	0	0	0	0	0	0	0	0
gate_FT8	0	0	0	0	0	0	0	0	45	0	0	0	0	0	0	0	0	0	0
gate_FT9	0	0	0	0	0	0	0	0	0	33	0	0	0	0	0	0	0	0	0
nonMaxF	50961	50637	101137	52428	50052	64611	57604	52055	50006	50111	77798	51513	50145	49316	92560	49713	49791	49664	50630	1100732
Gate	True Pos	Total Cells	False Neg	False Pos	True Neg		Sensitivity	Specificity	PPV	NPV
gate_FT0	156	101137	100981	0	999595		0.00154246	1	1	0.908247
gate_FT1	30	50637	50607	0	1050095		0.000592452	1	1	0.954023
gate_FT10	98	77798	77700	0	1022934		0.00125967	1	1	0.929404
gate_FT11	42	51513	51471	0	1049219		0.000815328	1	1	0.953238
gate_FT12	39	50145	50106	0	1050587		0.000777745	1	1	0.954478
gate_FT13	42	49316	49274	0	1051416		0.000851651	1	1	0.955234
gate_FT15	92	92560	92468	0	1008172		0.00099395	1	1	0.915987
gate_FT16	29	49713	49684	0	1051019		0.000583348	1	1	0.954862
gate_FT17	36	49791	49755	0	1050941		0.000723022	1	1	0.954797
gate_FT2	47	52428	52381	0	1048304		0.000896468	1	1	0.952411
gate_FT20	33	49664	49631	0	1051068		0.000664465	1	1	0.95491
gate_FT21	44	50630	50586	0	1050102		0.00086905	1	1	0.954041
gate_FT3	26	50961	50935	0	1049771		0.000510194	1	1	0.953725
gate_FT4	42	50052	50010	0	1050680		0.000839127	1	1	0.954565
gate_FT5	62	64611	64549	0	1036121		0.000959589	1	1	0.941355
gate_FT6	42	57604	57562	0	1043128		0.000729116	1	1	0.947704
gate_FT7	40	52055	52015	0	1048677		0.000768418	1	1	0.952743
gate_FT8	45	50006	49961	0	1050726		0.000899892	1	1	0.954609
gate_FT9	33	50111	50078	0	1050621		0.000658538	1	1	0.954503

### Sheet: s=0.01
	strain_FT3	strain_FT1	strain_FT0	strain_FT2	strain_FT4	strain_FT5	strain_FT6	strain_FT7	strain_FT8	strain_FT9	strain_FT10	strain_FT11	strain_FT12	strain_FT13	strain_FT15	strain_FT16	strain_FT17	strain_FT20	strain_FT21
gate_FT0	2	0	1335	0	0	0	0	0	0	0	0	0	0	0	0	0	0	0	0
gate_FT1	0	370	0	0	0	0	0	0	0	0	0	0	0	0	0	0	0	0	0
gate_FT10	0	0	0	0	0	0	0	0	0	0	816	0	0	0	0	0	0	0	0
gate_FT11	0	0	0	0	0	0	0	0	0	0	0	444	0	0	0	0	0	0	0
gate_FT12	0	0	0	0	0	0	0	0	0	0	0	0	369	0	0	0	0	0	0
gate_FT13	0	0	0	0	0	0	0	0	0	0	0	0	0	453	0	0	0	0	0
gate_FT15	0	0	0	0	0	0	0	0	0	0	0	0	0	0	1019	0	0	0	0
gate_FT16	0	0	0	0	0	0	0	0	0	0	0	0	0	0	0	418	0	0	0
gate_FT17	0	0	0	0	0	0	0	0	0	0	0	0	0	0	0	0	414	0	0
gate_FT2	0	0	0	398	0	0	0	0	0	0	0	0	0	0	0	0	0	0	0
gate_FT20	0	0	0	0	0	0	0	0	0	0	0	0	0	0	0	0	0	361	0
gate_FT21	0	0	0	0	0	0	0	0	0	0	0	0	0	0	0	0	0	0	422
gate_FT3	364	0	0	0	0	0	0	0	0	0	0	0	0	0	0	0	0	0	0
gate_FT4	0	0	0	0	396	0	0	0	0	0	0	0	0	0	0	0	0	0	0
gate_FT5	0	0	0	0	0	690	0	0	0	0	0	0	0	0	0	0	0	0	0
gate_FT6	0	0	0	0	0	0	465	0	0	0	0	0	0	0	0	0	0	0	0
gate_FT7	0	0	0	0	0	0	0	407	0	0	0	0	0	0	0	0	0	0	0
gate_FT8	0	0	0	0	0	0	0	0	419	0	0	0	0	0	0	0	0	0	0
gate_FT9	0	0	0	0	0	0	0	0	0	413	0	0	0	0	0	0	0	0	0
nonMaxF	50961	50637	101137	52428	50052	64611	57604	52055	50006	50111	77798	51513	50145	49316	92560	49713	49791	49664	50630	1100732
Gate	True Pos	Total Cells	False Neg	False Pos	True Neg		Sensitivity	Specificity	PPV	NPV
gate_FT0	1335	101137	99802	2	999593		0.0131999	0.999998	0.998504	0.909221
gate_FT1	370	50637	50267	0	1050095		0.00730691	1	1	0.954318
gate_FT10	816	77798	76982	0	1022934		0.0104887	1	1	0.930011
gate_FT11	444	51513	51069	0	1049219		0.00861918	1	1	0.953586
gate_FT12	369	50145	49776	0	1050587		0.00735866	1	1	0.954764
gate_FT13	453	49316	48863	0	1051416		0.00918566	1	1	0.95559
gate_FT15	1019	92560	91541	0	1008172		0.0110091	1	1	0.916759
gate_FT16	418	49713	49295	0	1051019		0.00840826	1	1	0.955199
gate_FT17	414	49791	49377	0	1050941		0.00831476	1	1	0.955125
gate_FT2	398	52428	52030	0	1048304		0.00759136	1	1	0.952714
gate_FT20	361	49664	49303	0	1051068		0.00726885	1	1	0.955194
gate_FT21	422	50630	50208	0	1050102		0.00833498	1	1	0.954369
gate_FT3	364	50961	50597	0	1049771		0.00714272	1	1	0.954018
gate_FT4	396	50052	49656	0	1050680		0.00791177	1	1	0.954872
gate_FT5	690	64611	63921	0	1036121		0.0106793	1	1	0.941892
gate_FT6	465	57604	57139	0	1043128		0.00807236	1	1	0.948068
gate_FT7	407	52055	51648	0	1048677		0.00781865	1	1	0.953061
gate_FT8	419	50006	49587	0	1050726		0.00837899	1	1	0.954934
gate_FT9	413	50111	49698	0	1050621		0.0082417	1	1	0.954833

### Sheet: s=0.1
	strain_FT3	strain_FT1	strain_FT0	strain_FT2	strain_FT4	strain_FT5	strain_FT6	strain_FT7	strain_FT8	strain_FT9	strain_FT10	strain_FT11	strain_FT12	strain_FT13	strain_FT15	strain_FT16	strain_FT17	strain_FT20	strain_FT21
gate_FT0	15	0	12152	0	0	0	0	2	0	0	1	0	0	0	5	0	0	0	0
gate_FT1	0	3904	0	0	0	0	0	0	0	0	0	0	0	0	0	0	0	0	0
gate_FT10	0	0	0	0	0	0	0	0	0	0	7894	0	0	0	0	0	0	0	0
gate_FT11	0	0	0	0	0	0	0	0	0	0	0	4319	1	0	0	0	0	0	0
gate_FT12	0	0	0	0	0	0	0	0	0	0	0	0	3991	0	0	0	0	0	0
gate_FT13	0	0	0	0	0	0	0	0	0	0	0	0	0	4358	1	0	0	0	0
gate_FT15	0	0	0	0	0	0	0	0	0	0	0	0	0	2	9966	0	0	0	0
gate_FT16	0	0	0	0	0	0	0	0	0	0	0	0	0	0	0	3925	0	0	0
gate_FT17	1	0	0	0	0	0	0	0	0	0	0	0	0	0	0	0	4049	0	0
gate_FT2	0	0	0	4288	0	0	0	0	0	0	0	0	0	0	0	0	0	0	0
gate_FT20	0	0	0	1	0	0	0	1	0	0	0	0	1	0	0	0	0	4222	2
gate_FT21	1	0	0	0	0	0	0	0	0	0	0	0	0	0	0	0	0	0	4238
gate_FT3	4161	0	0	0	0	0	0	0	0	0	0	0	0	0	0	0	0	0	0
gate_FT4	0	0	0	0	4315	1	0	0	0	0	0	0	0	0	0	0	0	0	0
gate_FT5	0	0	0	0	3	6590	1	0	0	0	3	0	0	0	0	0	0	0	0
gate_FT6	0	0	0	0	0	0	5020	0	0	0	0	0	0	0	0	0	0	0	0
gate_FT7	0	0	0	0	0	0	0	4227	0	0	0	0	0	0	0	0	0	0	0
gate_FT8	0	0	0	0	0	0	0	0	3992	0	0	0	0	0	0	0	0	0	0
gate_FT9	0	0	0	0	1	0	0	0	0	4262	1	0	0	0	0	0	0	0	0
nonMaxF	50961	50637	101137	52428	50052	64611	57604	52055	50006	50111	77798	51513	50145	49316	92560	49713	49791	49664	50630	1100732
Gate	True Pos	Total Cells	False Neg	False Pos	True Neg		Sensitivity	Specificity	PPV	NPV
gate_FT0	12152	101137	88985	23	999572		0.120154	0.999977	0.998111	0.918254
gate_FT1	3904	50637	46733	0	1050095		0.0770978	1	1	0.957393
gate_FT10	7894	77798	69904	0	1022934		0.101468	1	1	0.936034
gate_FT11	4319	51513	47194	1	1049218		0.0838429	0.999999	0.999769	0.956956
gate_FT12	3991	50145	46154	0	1050587		0.0795892	1	1	0.957917
gate_FT13	4358	49316	44958	1	1051415		0.0883689	0.999999	0.999771	0.958994
gate_FT15	9966	92560	82594	2	1008170		0.107671	0.999998	0.999799	0.924279
gate_FT16	3925	49713	45788	0	1051019		0.0789532	1	1	0.958253
gate_FT17	4049	49791	45742	1	1050940		0.0813199	0.999999	0.999753	0.958291
gate_FT2	4288	52428	48140	0	1048304		0.0817884	1	1	0.956094
gate_FT20	4222	49664	45442	5	1051063		0.0850113	0.999995	0.998817	0.958557
gate_FT21	4238	50630	46392	1	1050101		0.0837053	0.999999	0.999764	0.957691
gate_FT3	4161	50961	46800	0	1049771		0.0816507	1	1	0.957322
gate_FT4	4315	50052	45737	1	1050679		0.0862103	0.999999	0.999768	0.958285
gate_FT5	6590	64611	58021	7	1036114		0.101995	0.999993	0.998939	0.946971
gate_FT6	5020	57604	52584	0	1043128		0.0871467	1	1	0.952009
gate_FT7	4227	52055	47828	0	1048677		0.0812026	1	1	0.956381
gate_FT8	3992	50006	46014	0	1050726		0.0798304	1	1	0.958045
gate_FT9	4262	50111	45849	2	1050619		0.0850512	0.999998	0.999531	0.958185

### Sheet: s=0.5
	strain_FT3	strain_FT1	strain_FT0	strain_FT2	strain_FT4	strain_FT5	strain_FT6	strain_FT7	strain_FT8	strain_FT9	strain_FT10	strain_FT11	strain_FT12	strain_FT13	strain_FT15	strain_FT16	strain_FT17	strain_FT20	strain_FT21
gate_FT0	42	0	51642	0	2	6	0	7	0	0	13	0	0	0	36	0	1	0	0
gate_FT1	0	23654	0	0	0	0	0	2	0	0	0	0	0	0	0	0	0	0	0
gate_FT10	0	0	0	0	0	7	0	0	0	0	38053	0	0	0	0	0	0	0	0
gate_FT11	0	0	0	0	0	0	0	0	0	0	0	24467	3	0	0	0	0	0	0
gate_FT12	0	0	0	0	0	0	0	7	0	0	0	0	23056	0	0	0	0	0	0
gate_FT13	0	0	0	0	0	0	0	0	0	1	0	0	0	23637	5	0	0	0	0
gate_FT15	0	0	0	0	0	1	0	0	0	0	2	0	0	4	46209	0	0	0	0
gate_FT16	0	0	0	0	0	0	0	0	0	0	0	0	0	0	0	23191	0	0	0
gate_FT17	2	0	0	0	0	0	0	0	0	0	0	0	0	0	0	0	23325	0	0
gate_FT2	0	0	0	24605	0	0	1	0	0	0	0	0	0	0	0	0	0	0	0
gate_FT20	1	1	0	1	0	0	0	18	0	0	0	4	7	0	0	1	4	23789	6
gate_FT21	2	0	0	0	0	0	0	0	1	0	0	2	0	0	0	4	3	2	23887
gate_FT3	23968	0	0	0	0	0	0	0	0	0	0	0	0	0	0	0	0	0	0
gate_FT4	0	0	0	0	24038	4	0	0	0	0	0	0	0	0	0	0	0	0	0
gate_FT5	0	0	0	0	8	32307	6	0	0	0	31	0	0	0	0	0	0	0	0
gate_FT6	0	4	0	0	0	0	27861	0	0	0	0	3	0	0	0	0	0	0	0
gate_FT7	0	0	0	0	0	0	0	24088	1	0	0	0	0	0	0	0	0	0	0
gate_FT8	0	0	0	0	0	0	0	0	23165	2	0	0	0	0	0	0	0	0	0
gate_FT9	0	0	0	0	2	0	0	0	0	24136	1	0	0	0	0	0	0	0	0
nonMaxF	50961	50637	101137	52428	50052	64611	57604	52055	50006	50111	77798	51513	50145	49316	92560	49713	49791	49664	50630	1100732
Gate	True Pos	Total Cells	False Neg	False Pos	True Neg		Sensitivity	Specificity	PPV	NPV
gate_FT0	51642	101137	49495	107	999488		0.510614	0.999893	0.997932	0.952816
gate_FT1	23654	50637	26983	2	1050093		0.467129	0.999998	0.999915	0.974948
gate_FT10	38053	77798	39745	7	1022927		0.489126	0.999993	0.999816	0.962599
gate_FT11	24467	51513	27046	3	1049216		0.474967	0.999997	0.999877	0.97487
gate_FT12	23056	50145	27089	7	1050580		0.459787	0.999993	0.999696	0.974863
gate_FT13	23637	49316	25679	6	1051410		0.479297	0.999994	0.999746	0.976159
gate_FT15	46209	92560	46351	7	1008165		0.499233	0.999993	0.999849	0.956045
gate_FT16	23191	49713	26522	0	1051019		0.466498	1	1	0.975387
gate_FT17	23325	49791	26466	2	1050939		0.468458	0.999998	0.999914	0.975435
gate_FT2	24605	52428	27823	1	1048303		0.46931	0.999999	0.999959	0.974145
gate_FT20	23789	49664	25875	43	1051025		0.478999	0.999959	0.998196	0.975973
gate_FT21	23887	50630	26743	14	1050088		0.471795	0.999987	0.999414	0.975165
gate_FT3	23968	50961	26993	0	1049771		0.47032	1	1	0.974931
gate_FT4	24038	50052	26014	4	1050676		0.480261	0.999996	0.999834	0.975839
gate_FT5	32307	64611	32304	45	1036076		0.500023	0.999957	0.998609	0.969764
gate_FT6	27861	57604	29743	7	1043121		0.483664	0.999993	0.999749	0.972277
gate_FT7	24088	52055	27967	1	1048676		0.462741	0.999999	0.999958	0.974024
gate_FT8	23165	50006	26841	2	1050724		0.463244	0.999998	0.999914	0.975091
gate_FT9	24136	50111	25975	3	1050618		0.481651	0.999997	0.999876	0.975873

### Sheet: s=0.8
	strain_FT3	strain_FT1	strain_FT0	strain_FT2	strain_FT4	strain_FT5	strain_FT6	strain_FT7	strain_FT8	strain_FT9	strain_FT10	strain_FT11	strain_FT12	strain_FT13	strain_FT15	strain_FT16	strain_FT17	strain_FT20	strain_FT21
gate_FT0	66	0	79554	0	2	23	0	10	0	0	34	0	0	0	79	0	2	5	0
gate_FT1	0	42016	0	0	0	0	0	9	0	0	0	0	0	0	0	0	0	0	0
gate_FT10	0	0	0	0	0	19	0	0	0	1	61292	0	0	0	0	0	0	0	0
gate_FT11	0	0	0	0	0	0	1	0	0	0	0	42799	4	0	0	0	0	0	0
gate_FT12	0	0	0	0	0	0	0	9	0	0	0	0	41240	0	0	0	0	0	0
gate_FT13	0	0	0	0	0	0	0	0	0	1	0	0	0	40121	23	0	0	0	0
gate_FT15	0	0	1	0	0	1	0	0	0	0	2	0	0	9	73410	0	0	0	0
gate_FT16	0	0	0	1	0	0	0	0	0	0	0	1	0	0	0	41031	0	0	0
gate_FT17	4	0	0	0	0	0	0	0	0	0	0	0	2	0	0	0	41019	0	0
gate_FT2	0	0	0	43406	0	0	1	0	0	0	0	0	0	0	0	0	0	0	0
gate_FT20	2	1	0	5	0	0	0	36	2	0	0	16	21	0	0	2	10	41199	14
gate_FT21	9	0	0	0	0	0	0	0	2	5	0	5	0	2	0	9	12	2	41628
gate_FT3	42422	0	0	0	0	0	0	0	0	0	0	0	0	0	0	0	0	0	0
gate_FT4	0	0	0	0	40831	15	0	0	0	0	0	0	0	0	0	0	0	0	0
gate_FT5	0	0	0	0	18	51858	7	0	0	0	153	0	0	0	0	0	0	0	0
gate_FT6	0	7	0	0	0	0	47133	0	0	0	0	16	1	0	0	0	0	0	0
gate_FT7	0	0	0	0	0	0	0	42753	1	0	0	0	0	0	0	0	0	0	0
gate_FT8	0	0	0	0	0	0	0	0	40945	5	0	0	0	0	0	0	0	0	0
gate_FT9	0	0	0	0	3	0	0	0	0	41128	4	0	0	0	0	0	0	0	0
nonMaxF	50961	50637	101137	52428	50052	64611	57604	52055	50006	50111	77798	51513	50145	49316	92560	49713	49791	49664	50630	1100732
Gate	True Pos	Total Cells	False Neg	False Pos	True Neg		Sensitivity	Specificity	PPV	NPV
gate_FT0	79554	101137	21583	221	999374		0.786596	0.999779	0.99723	0.97886
gate_FT1	42016	50637	8621	9	1050086		0.829749	0.999991	0.999786	0.991857
gate_FT10	61292	77798	16506	20	1022914		0.787835	0.99998	0.999674	0.98412
gate_FT11	42799	51513	8714	5	1049214		0.830839	0.999995	0.999883	0.991763
gate_FT12	41240	50145	8905	9	1050578		0.822415	0.999991	0.999782	0.991595
gate_FT13	40121	49316	9195	24	1051392		0.813549	0.999977	0.999402	0.99133
gate_FT15	73410	92560	19150	13	1008159		0.793107	0.999987	0.999823	0.981359
gate_FT16	41031	49713	8682	2	1051017		0.825358	0.999998	0.999951	0.991807
gate_FT17	41019	49791	8772	6	1050935		0.823824	0.999994	0.999854	0.991722
gate_FT2	43406	52428	9022	1	1048303		0.827916	0.999999	0.999977	0.991467
gate_FT20	41199	49664	8465	109	1050959		0.829555	0.999896	0.997361	0.99201
gate_FT21	41628	50630	9002	46	1050056		0.8222	0.999956	0.998896	0.9915
gate_FT3	42422	50961	8539	0	1049771		0.83244	1	1	0.991931
gate_FT4	40831	50052	9221	15	1050665		0.815772	0.999986	0.999633	0.9913
gate_FT5	51858	64611	12753	178	1035943		0.802619	0.999828	0.996579	0.987839
gate_FT6	47133	57604	10471	24	1043104		0.818224	0.999977	0.999491	0.990061
gate_FT7	42753	52055	9302	1	1048676		0.821304	0.999999	0.999977	0.991208
gate_FT8	40945	50006	9061	5	1050721		0.818802	0.999995	0.999878	0.99145
gate_FT9	41128	50111	8983	7	1050614		0.820738	0.999993	0.99983	0.991522

### Sheet: s=0.9
	strain_FT3	strain_FT1	strain_FT0	strain_FT2	strain_FT4	strain_FT5	strain_FT6	strain_FT7	strain_FT8	strain_FT9	strain_FT10	strain_FT11	strain_FT12	strain_FT13	strain_FT15	strain_FT16	strain_FT17	strain_FT20	strain_FT21
gate_FT0	76	0	89366	0	2	30	0	12	0	0	49	0	0	1	102	0	2	6	3
gate_FT1	0	47730	0	0	0	0	0	10	0	0	0	0	0	0	0	0	0	0	0
gate_FT10	0	0	0	0	0	88	0	0	0	3	69355	0	0	0	2	0	0	0	0
gate_FT11	0	0	0	0	0	0	4	0	0	0	0	48294	5	0	0	0	0	0	0
gate_FT12	0	0	0	0	0	0	0	11	1	0	0	0	47133	0	0	0	0	0	0
gate_FT13	0	0	0	0	1	0	0	0	0	1	0	0	0	45385	51	1	0	0	0
gate_FT15	0	0	1	0	0	3	0	0	0	0	4	0	0	14	82475	0	0	0	0
gate_FT16	0	0	0	2	0	0	0	0	0	0	0	3	2	0	0	46689	0	0	0
gate_FT17	4	0	0	0	0	0	0	0	0	0	0	0	2	0	0	1	46729	0	0
gate_FT2	0	0	0	49245	0	0	1	0	4	1	0	0	0	0	0	0	0	0	0
gate_FT20	4	1	0	8	0	0	2	49	6	0	0	19	32	0	0	5	18	46501	20
gate_FT21	18	0	0	0	2	0	0	1	4	12	0	6	2	5	0	14	20	4	47355
gate_FT3	48159	0	0	0	1	0	0	0	0	0	0	0	0	0	0	0	0	0	0
gate_FT4	1	0	0	0	46080	30	0	0	0	0	1	0	0	0	0	0	0	0	0
gate_FT5	0	0	0	0	30	58129	8	0	0	0	494	0	0	0	0	0	0	0	0
gate_FT6	0	9	0	0	0	0	53128	0	0	0	0	36	1	0	0	0	0	0	0
gate_FT7	0	0	0	0	0	0	0	48883	3	0	0	0	0	0	0	0	0	0	0
gate_FT8	1	0	0	0	0	0	0	0	46741	6	0	0	0	0	0	0	0	0	0
gate_FT9	0	0	0	0	8	0	0	0	1	46466	16	0	0	0	0	0	0	0	0
nonMaxF	50961	50637	101137	52428	50052	64611	57604	52055	50006	50111	77798	51513	50145	49316	92560	49713	49791	49664	50630	1100732
Gate	True Pos	Total Cells	False Neg	False Pos	True Neg		Sensitivity	Specificity	PPV	NPV
gate_FT0	89366	101137	11771	283	999312		0.883613	0.999717	0.996843	0.988358
gate_FT1	47730	50637	2907	10	1050085		0.942591	0.99999	0.999791	0.997239
gate_FT10	69355	77798	8443	93	1022841		0.891475	0.999909	0.998661	0.991813
gate_FT11	48294	51513	3219	9	1049210		0.937511	0.999991	0.999814	0.996941
gate_FT12	47133	50145	3012	12	1050575		0.939934	0.999989	0.999745	0.997141
gate_FT13	45385	49316	3931	54	1051362		0.92029	0.999949	0.998812	0.996275
gate_FT15	82475	92560	10085	22	1008150		0.891044	0.999978	0.999733	0.990096
gate_FT16	46689	49713	3024	7	1051012		0.939171	0.999993	0.99985	0.997131
gate_FT17	46729	49791	3062	7	1050934		0.938503	0.999993	0.99985	0.997095
gate_FT2	49245	52428	3183	6	1048298		0.939288	0.999994	0.999878	0.996973
gate_FT20	46501	49664	3163	164	1050904		0.936312	0.999844	0.996486	0.996999
gate_FT21	47355	50630	3275	88	1050014		0.935315	0.999916	0.998145	0.996891
gate_FT3	48159	50961	2802	1	1049770		0.945017	0.999999	0.999979	0.997338
gate_FT4	46080	50052	3972	32	1050648		0.920643	0.99997	0.999306	0.996234
gate_FT5	58129	64611	6482	532	1035589		0.899677	0.999487	0.990931	0.99378
gate_FT6	53128	57604	4476	46	1043082		0.922297	0.999956	0.999135	0.995727
gate_FT7	48883	52055	3172	3	1048674		0.939064	0.999997	0.999939	0.996984
gate_FT8	46741	50006	3265	7	1050719		0.934708	0.999993	0.99985	0.996902
gate_FT9	46466	50111	3645	25	1050596		0.927261	0.999976	0.999462	0.996543

### Sheet: s=0.95
	strain_FT3	strain_FT1	strain_FT0	strain_FT2	strain_FT4	strain_FT5	strain_FT6	strain_FT7	strain_FT8	strain_FT9	strain_FT10	strain_FT11	strain_FT12	strain_FT13	strain_FT15	strain_FT16	strain_FT17	strain_FT20	strain_FT21
gate_FT0	83	0	94950	0	2	33	0	13	0	0	64	0	0	1	126	0	2	8	8
gate_FT1	0	49805	0	1	0	0	0	27	0	0	0	0	0	0	0	0	0	0	0
gate_FT10	0	0	0	0	0	735	0	0	0	6	73340	0	0	0	8	0	0	0	0
gate_FT11	0	1	0	0	0	0	7	0	0	0	0	50307	5	0	0	0	0	0	0
gate_FT12	0	0	0	0	0	0	0	15	1	0	0	0	49261	0	0	0	0	0	0
gate_FT13	0	0	0	0	2	2	0	0	0	1	1	0	0	47571	100	1	0	0	0
gate_FT15	0	0	6	0	0	3	0	0	0	0	4	0	0	26	87058	0	0	0	0
gate_FT16	1	0	0	2	0	0	0	0	0	0	0	4	2	0	0	48767	1	0	0
gate_FT17	4	0	0	0	0	0	0	0	1	0	0	0	5	0	0	1	48812	0	0
gate_FT2	2	0	0	51363	0	0	1	0	19	1	0	0	0	0	0	0	0	0	0
gate_FT20	7	2	0	21	0	0	5	62	12	0	0	28	48	0	0	8	24	48630	52
gate_FT21	32	0	0	0	4	0	0	2	21	19	0	6	9	14	0	17	30	18	49582
gate_FT3	50140	0	0	0	4	0	0	0	0	0	0	0	0	0	0	0	0	0	0
gate_FT4	1	0	0	0	48282	105	0	0	0	0	1	0	0	0	0	0	0	0	0
gate_FT5	0	0	0	0	72	61245	9	0	0	0	1746	0	0	0	0	0	0	0	0
gate_FT6	0	11	0	0	0	0	55550	0	0	0	0	68	2	0	0	0	0	0	0
gate_FT7	1	0	0	2	0	0	0	51045	9	0	0	0	0	0	0	0	0	0	0
gate_FT8	1	0	0	0	0	0	0	0	48957	8	0	0	0	0	0	0	0	0	0
gate_FT9	0	0	0	0	11	0	0	0	1	48723	54	0	0	0	0	0	0	0	0
nonMaxF	50961	50637	101137	52428	50052	64611	57604	52055	50006	50111	77798	51513	50145	49316	92560	49713	49791	49664	50630	1100732
Gate	True Pos	Total Cells	False Neg	False Pos	True Neg		Sensitivity	Specificity	PPV	NPV
gate_FT0	94950	101137	6187	340	999255		0.938826	0.99966	0.996432	0.993846
gate_FT1	49805	50637	832	28	1050067		0.983569	0.999973	0.999438	0.999208
gate_FT10	73340	77798	4458	749	1022185		0.942698	0.999268	0.989891	0.995658
gate_FT11	50307	51513	1206	13	1049206		0.976588	0.999988	0.999742	0.998852
gate_FT12	49261	50145	884	16	1050571		0.982371	0.999985	0.999675	0.999159
gate_FT13	47571	49316	1745	107	1051309		0.964616	0.999898	0.997756	0.998343
gate_FT15	87058	92560	5502	39	1008133		0.940557	0.999961	0.999552	0.994572
gate_FT16	48767	49713	946	10	1051009		0.980971	0.99999	0.999795	0.999101
gate_FT17	48812	49791	979	11	1050930		0.980338	0.99999	0.999775	0.999069
gate_FT2	51363	52428	1065	23	1048281		0.979686	0.999978	0.999552	0.998985
gate_FT20	48630	49664	1034	269	1050799		0.97918	0.999744	0.994499	0.999017
gate_FT21	49582	50630	1048	172	1049930		0.979301	0.999836	0.996543	0.999003
gate_FT3	50140	50961	821	4	1049767		0.98389	0.999996	0.99992	0.999219
gate_FT4	48282	50052	1770	107	1050573		0.964637	0.999898	0.997789	0.998318
gate_FT5	61245	64611	3366	1827	1034294		0.947904	0.998237	0.971033	0.996756
gate_FT6	55550	57604	2054	81	1043047		0.964343	0.999922	0.998544	0.998035
gate_FT7	51045	52055	1010	12	1048665		0.980597	0.999989	0.999765	0.999038
gate_FT8	48957	50006	1049	9	1050717		0.979023	0.999991	0.999816	0.999003
gate_FT9	48723	50111	1388	66	1050555		0.972301	0.999937	0.998647	0.998681

### Sheet: s=0.99
	strain_FT3	strain_FT1	strain_FT0	strain_FT2	strain_FT4	strain_FT5	strain_FT6	strain_FT7	strain_FT8	strain_FT9	strain_FT10	strain_FT11	strain_FT12	strain_FT13	strain_FT15	strain_FT16	strain_FT17	strain_FT20	strain_FT21
gate_FT0	84	0	100412	0	2	56	0	13	0	1	85	0	0	2	182	0	2	14	17
gate_FT1	0	50452	0	5	0	0	1	417	0	0	0	0	0	0	0	0	0	0	0
gate_FT10	0	0	0	0	19	29495	6	0	0	64	77170	0	0	0	149	0	0	0	0
gate_FT11	0	3	0	0	0	0	37	1	0	0	0	51262	7	0	0	0	56	0	0
gate_FT12	1	0	0	0	0	0	0	21	5	0	0	0	49994	0	0	0	0	0	0
gate_FT13	0	0	8	0	2	5	0	1	0	2	3	0	0	48963	499	1	0	0	0
gate_FT15	0	0	106	0	0	9	0	0	0	0	83	0	0	153	91527	0	0	0	1
gate_FT16	2	3	0	2	0	0	0	0	1	0	0	13	7	0	0	49595	3	1	4
gate_FT17	8	0	0	0	7	0	0	2	3	2	0	0	23	1	0	2	49676	0	6
gate_FT2	14	0	0	52204	0	0	2	0	914	2	0	0	0	0	0	0	0	0	0
gate_FT20	37	16	0	37	0	0	12	74	41	0	0	38	81	0	0	21	39	49563	1758
gate_FT21	73	1	1	2	21	0	0	10	55	40	0	14	38	40	0	27	61	6234	50533
gate_FT3	50729	0	0	0	46	0	0	0	0	68	0	0	0	0	0	0	0	0	0
gate_FT4	860	0	0	0	49732	690	0	0	0	2	27	0	0	0	0	0	0	0	0
gate_FT5	0	0	0	0	410	64056	10	0	0	1	28693	0	0	0	0	0	0	0	0
gate_FT6	0	18	0	0	0	0	57080	0	0	0	0	284	20	0	0	0	0	0	0
gate_FT7	1	630	0	14	0	0	0	51895	37	0	0	0	0	0	0	0	0	0	0
gate_FT8	8	0	0	978	0	0	0	2	49872	22	0	0	0	0	0	0	0	0	0
gate_FT9	23	0	0	0	33	0	0	0	143	49900	383	0	0	0	0	0	0	0	0
nonMaxF	50961	50637	101137	52428	50052	64611	57604	52055	50006	50111	77798	51513	50145	49316	92560	49713	49791	49664	50630	1100732
Gate	True Pos	Total Cells	False Neg	False Pos	True Neg		Sensitivity	Specificity	PPV	NPV
gate_FT0	100412	101137	725	458	999137		0.992832	0.999542	0.99546	0.999275
gate_FT1	50452	50637	185	423	1049672		0.996347	0.999597	0.991686	0.999824
gate_FT10	77170	77798	628	29733	993201		0.991928	0.970934	0.721869	0.999368
gate_FT11	51262	51513	251	104	1049115		0.995127	0.999901	0.997975	0.999761
gate_FT12	49994	50145	151	27	1050560		0.996989	0.999974	0.99946	0.999856
gate_FT13	48963	49316	353	521	1050895		0.992842	0.999504	0.989471	0.999664
gate_FT15	91527	92560	1033	352	1007820		0.98884	0.999651	0.996169	0.998976
gate_FT16	49595	49713	118	36	1050983		0.997626	0.999966	0.999275	0.999888
gate_FT17	49676	49791	115	54	1050887		0.99769	0.999949	0.998914	0.999891
gate_FT2	52204	52428	224	932	1047372		0.995727	0.999111	0.98246	0.999786
gate_FT20	49563	49664	101	2154	1048914		0.997966	0.997951	0.95835	0.999904
gate_FT21	50533	50630	97	6617	1043485		0.998084	0.993699	0.884217	0.999907
gate_FT3	50729	50961	232	114	1049657		0.995447	0.999891	0.997758	0.999779
gate_FT4	49732	50052	320	1579	1049101		0.993607	0.998497	0.969227	0.999695
gate_FT5	64056	64611	555	29114	1007007		0.99141	0.971901	0.687517	0.999449
gate_FT6	57080	57604	524	322	1042806		0.990903	0.999691	0.99439	0.999498
gate_FT7	51895	52055	160	682	1047995		0.996926	0.99935	0.987029	0.999847
gate_FT8	49872	50006	134	1010	1049716		0.99732	0.999039	0.98015	0.999872
gate_FT9	49900	50111	211	582	1050039		0.995789	0.999446	0.988471	0.999799

### Sheet: s=0.999
	strain_FT3	strain_FT1	strain_FT0	strain_FT2	strain_FT4	strain_FT5	strain_FT6	strain_FT7	strain_FT8	strain_FT9	strain_FT10	strain_FT11	strain_FT12	strain_FT13	strain_FT15	strain_FT16	strain_FT17	strain_FT20	strain_FT21
gate_FT0	84	0	101131	0	12	69	0	13	0	5	93	0	0	639	51591	0	2	22	39
gate_FT1	0	50490	0	21	0	0	30	40675	1	0	0	0	0	0	0	0	0	0	0
gate_FT10	1	0	0	0	9321	64466	10	0	0	25885	77700	0	0	14	46005	0	0	0	0
gate_FT11	3	13	0	1	0	0	38790	2	2	0	0	51419	36	0	0	0	31454	0	0
gate_FT12	1	76	0	5	1	0	43638	669	7	0	0	17	50031	41	1	0	320	0	0
gate_FT13	15	0	12471	0	6	42	0	23455	13291	68	63	0	38074	49221	3645	1	91	15	17
gate_FT15	62	0	63270	0	1	103	0	9	0	110	75458	0	0	23886	92471	0	1	14	14
gate_FT16	54	10	0	7	0	0	11	10	27	1	0	5370	30	0	0	49633	57	118	9533
gate_FT17	29	2	3	2	39	0	834	19	7	36	0	33309	49093	39	1	172	49729	6	1315
gate_FT2	58	0	0	52358	0	0	2	0	47999	40	0	0	0	0	0	0	0	0	0
gate_FT20	80	104	0	43	2	0	41	79	60	8	0	72	92	5	0	26644	74	49633	48480
gate_FT21	87	14	125	38	45	2	7	78	62	48	1	43	92	79	2	2297	17302	49562	50602
gate_FT3	50772	0	0	832	9845	8	1	0	2	30193	11	0	0	0	0	0	0	0	0
gate_FT4	50742	0	0	0	49973	7306	0	0	1	12032	45196	0	0	0	1	0	0	0	0
gate_FT5	2	0	0	0	41335	64535	10	0	0	1494	77510	0	0	0	29	0	0	0	0
gate_FT6	0	38	0	0	0	0	57511	11	0	0	0	44460	12538	0	0	0	27	0	0
gate_FT7	3	50167	0	116	1	0	7	51943	14821	2	0	0	740	923	0	1	0	0	0
gate_FT8	31	0	0	51942	2	0	2	23556	49930	1060	0	0	0	57	2	0	0	0	0
gate_FT9	44511	0	0	33336	11206	97	1	7	49905	50054	2971	0	0	4	537	0	0	0	0
nonMaxF	50961	50637	101137	52428	50052	64611	57604	52055	50006	50111	77798	51513	50145	49316	92560	49713	49791	49664	50630	1100732
Gate	True Pos	Total Cells	False Neg	False Pos	True Neg		Sensitivity	Specificity	PPV	NPV
gate_FT0	101131	101137	6	52569	947026		0.999941	0.94741	0.657977	0.999994
gate_FT1	50490	50637	147	40727	1009368		0.997097	0.961216	0.553515	0.999854
gate_FT10	77700	77798	98	145702	877232		0.99874	0.857565	0.347804	0.999888
gate_FT11	51419	51513	94	70301	978918		0.998175	0.932997	0.422437	0.999904
gate_FT12	50031	50145	114	44776	1005811		0.997727	0.95738	0.527714	0.999887
gate_FT13	49221	49316	95	91254	960162		0.998074	0.913208	0.35039	0.999901
gate_FT15	92471	92560	89	162928	845244		0.999038	0.838393	0.362065	0.999895
gate_FT16	49633	49713	80	15228	1035791		0.998391	0.985511	0.765221	0.999923
gate_FT17	49729	49791	62	84906	966035		0.998755	0.91921	0.369362	0.999936
gate_FT2	52358	52428	70	48099	1000205		0.998665	0.954117	0.521198	0.99993
gate_FT20	49633	49664	31	75784	975284		0.999376	0.927898	0.395744	0.999968
gate_FT21	50602	50630	28	69884	980218		0.999447	0.93345	0.419982	0.999971
gate_FT3	50772	50961	189	40892	1008879		0.996291	0.961047	0.553892	0.999813
gate_FT4	49973	50052	79	115278	935402		0.998422	0.890282	0.302407	0.999916
gate_FT5	64535	64611	76	120380	915741		0.998824	0.883817	0.348998	0.999917
gate_FT6	57511	57604	93	57074	986054		0.998386	0.945286	0.501907	0.999906
gate_FT7	51943	52055	112	66781	981896		0.997848	0.936319	0.437511	0.999886
gate_FT8	49930	50006	76	76652	974074		0.99848	0.927049	0.394448	0.999922
gate_FT9	50054	50111	57	142575	908046		0.998863	0.864295	0.259847	0.999937
