## Supplementary Data 5 for "FRAME-tags: genetically encoded fluorescent markers for multiplexed barcoding and time-resolved tracking of live cells"

### Sheet: Sheet1
Positive predictive value (PPV) of gate for diluted target strain (@ sensitivity= 50%)
Target strain dilution	0.0526316	0.0263158	0.0131579	0.00657895	0.00328947	0.00164474	0.000822368	0.000411184	0.000205592	0.000102796	5.13981e-05
gate_FT0	0.996852	0.993593	0.987071	0.973783	0.947001	0.897043	0.804388	0.667582	0.472727	0.276018	0.14433
gate_FT1	0.999955	0.99991	0.999822	0.99965	0.99931	0.99864	0.997382	1	0.990566	0.916667	0.717949
gate_FT2	0.999955	0.99991	0.999822	0.999645	0.999302	0.998667	0.997015	0.993939	0.989362	0.980392	0.925926
gate_FT3	1	1	1	1	1	1	1	1	1	1	1
gate_FT4	0.999866	0.99973	0.999466	0.998961	0.998015	0.99514	0.986726	0.901961	0.550562	0.296	0.0571429
gate_FT5	0.998625	0.997094	0.994054	0.987638	0.976206	0.955556	0.910843	0.763949	0.407767	0.175824	0.0361446
gate_FT6	0.999738	0.999478	0.998965	0.997937	0.995873	0.990553	0.974937	0.947867	0.875	0.84058	0.697674
gate_FT7	0.999952	0.999903	0.999808	0.999626	0.999253	0.998601	0.997468	0.995614	0.978261	0.907895	0.352941
gate_FT8	0.999909	0.999818	0.999635	0.999273	0.99857	0.995913	0.992042	0.985366	0.973913	0.927273	0.8
gate_FT9	0.999871	0.999749	0.999526	0.999141	0.998022	0.992475	0.95754	0.755924	0.362117	0.11326	0.0291005
gate_FT10	0.999736	0.999469	0.998932	0.997884	0.995769	0.991701	0.986376	0.974359	0.919192	0.830189	0.566667
gate_FT11	0.99986	0.999723	0.999452	0.998925	0.998011	0.996292	0.993521	0.988142	0.884058	0.387931	0.0520833
gate_FT12	0.999768	0.999535	0.999066	0.998139	0.996212	0.992424	0.985423	0.97191	0.94898	0.913793	0.852941
gate_FT13	0.99991	0.999819	0.999644	0.999305	0.99868	0.997515	0.990971	0.933852	0.746835	0.291339	0.0555556
gate_FT15	0.999743	0.999489	0.998991	0.998026	0.995581	0.991515	0.980435	0.92	0.61745	0.227273	0.0384615
gate_FT16	1	1	1	1	0.999343	0.998823	0.996233	0.983819	0.936416	0.61017	0.285714
gate_FT17	0.999908	0.999818	0.99964	0.999287	0.997941	0.996198	0.993378	0.980916	0.967105	0.918605	0.701754
gate_FT20	0.998269	0.996416	0.993086	0.986812	0.972125	0.939013	0.862175	0.710046	0.535971	0.310484	0.146342
gate_FT21	0.999402	0.9988	0.997462	0.994462	0.989298	0.976914	0.949187	0.853333	0.647343	0.369127	0.192308
Positive predictive value (PPV) of gate for diluted target strain (@ sensitivity= 95%)
Target strain dilution	0.0526316	0.0263158	0.0131579	0.00657895	0.00328947	0.00164474	0.000822368	0.000411184	0.000205592	0.000102796	5.13981e-05
gate_FT0	0.994702	0.989394	0.978919	0.958221	0.91935	0.845618	0.723153	0.550746	0.361111	0.215962	0.119792
gate_FT1	0.999505	0.999009	0.998109	0.996228	0.993209	0.98312	0.977716	0.956284	0.877551	0.787037	0.631579
gate_FT2	0.999501	0.999043	0.998173	0.996161	0.991997	0.98954	0.984572	0.970027	0.944134	0.868687	0.740741
gate_FT3	0.999939	0.999879	0.999596	0.998713	0.999348	0.9987	0.996084	0.992105	0.979275	0.977273	0.958333
gate_FT4	0.998187	0.996382	0.992613	0.983729	0.961149	0.915816	0.821839	0.671103	0.507123	0.327465	0.193133
gate_FT5	0.986456	0.98033	0.967742	0.946244	0.903934	0.830097	0.72	0.583184	0.427509	0.290323	0.165746
gate_FT6	0.998373	0.996747	0.993429	0.986937	0.977552	0.962329	0.932341	0.916435	0.848167	0.770642	0.567568
gate_FT7	0.999749	0.999499	0.999002	0.997819	0.99525	0.989781	0.97561	0.949009	0.702929	0.532467	0.415929
gate_FT8	0.999807	0.999613	0.999224	0.998448	0.996553	0.993141	0.98632	0.962264	0.912821	0.781513	0.633803
gate_FT9	0.999031	0.998064	0.995543	0.987782	0.947164	0.726866	0.534508	0.364364	0.221814	0.131837	0.0741886
gate_FT10	0.997037	0.996754	0.995056	0.993917	0.989525	0.982912	0.96345	0.9	0.798995	0.688073	0.534247
gate_FT11	0.999775	0.999552	0.999106	0.998217	0.996142	0.987421	0.898862	0.731855	0.581761	0.372197	0.255435
gate_FT12	0.999695	0.999389	0.998775	0.997548	0.995063	0.988732	0.977778	0.956164	0.904762	0.801887	0.651515
gate_FT13	0.99863	0.997267	0.994366	0.987835	0.969718	0.921967	0.838407	0.692898	0.527221	0.351351	0.201878
gate_FT15	0.999342	0.998685	0.997368	0.994216	0.986472	0.95082	0.821346	0.673004	0.498576	0.329457	0.198113
gate_FT16	0.99978	0.999562	0.999124	0.99826	0.996178	0.992497	0.977273	0.824445	0.572327	0.37247	0.217391
gate_FT17	0.99976	0.999521	0.998956	0.997756	0.995204	0.987257	0.973822	0.919315	0.734615	0.482233	0.324503
gate_FT20	0.994713	0.989625	0.979507	0.961545	0.918127	0.835865	0.68	0.467635	0.303327	0.1537	0.0746888
gate_FT21	0.99666	0.993569	0.986614	0.974324	0.948839	0.898219	0.787529	0.593104	0.401914	0.257235	0.127148
